# Identification and study of Prolyl Oligopeptidases and related sequences in bacterial lineages

**DOI:** 10.1101/2024.09.22.614393

**Authors:** Soumya Nayak, Ramanathan Sowdhamini

## Abstract

Proteases are enzymes that break down proteins, and serine proteases are an important subset of these enzymes. Prolyl oligopeptidase (POP) is a family of serine proteases (S9 family) that has the ability to cleave peptide bonds involving proline residues and it is unique for its ability to cleave various small oligopeptides shorter than 30 amino acids. The S9 family from the MEROPS database, is classified into four subfamilies based on active site motifs. These S9 subfamilies assume a crucial position owing to their diverse biological roles and potential therapeutic applications in various diseases. In this study, we have examined ∼32000 completely annotated bacterial genomes from the NCBI RefSeq Assembly database to identify annotated S9 family proteins. This results in the discovery of ∼53,000 bacterial S9 family proteins (referred to as POP homologues). These sequences are classified into distinct subfamilies through various machine-learning approaches and comprehensive analysis of their distribution across various phyla and species and domain architecture analysis are also conducted. Distinct subclusters and class-specific motifs of POPs were identified, suggesting differences in substrate specificity in POP homologues. This study can enable future research of these gene families that are involved in many important biological processes.
