## Supplementary material for "Identification and study of Prolyl Oligopeptidases and related sequences in bacterial lineages": Additional_file_4.xlsx

### Sheet: Sheet1
Unique Phyla	#POP homologue Occurence	Relative occurance	Number of genomes/proteomes considered
Gemmatimonadota	76	19	4		NOTE: The top 15 rows are plotted in the pie chart(fig 2a). Rest are annotated as others. All the phylas below row 15 are refered as others in the pie chart in Fig 2a
Acidobacteriota	275	8.87097	31
Bacteroidetes/Chlorobi group	7980	6.3535	1256
Planctomycetota	358	5.42424	66
Actinomycetota	7509	2.52828	2970
Deinococcus-Thermus	170	2.20779	77
Alphaproteobacteria	4170	2.10926	1977
Oligoflexia	38	2	19
Cyanobacteria/Melainabacteria group	417	1.77447	235
Gammaproteobacteria	23000	1.71988	13373
Chloroflexota	62	1.34783	46
Betaproteobacteria	2904	1.20799	2404
Thermotogota	36	0.878049	41
Fusobacteriota	65	0.783133	83
Bacillota	4964	0.693975	7153
Synergistota	4	0.666667	6
Kiritimatiellaeota	1	0.5	2
unidentified bacterial endosymbiont	1	0.5	2
Spirochaetota	118	0.373418	316
Nitrospirota	3	0.333333	9
delta/epsilon subdivisions	339	0.301066	1126
Verrucomicrobiota	30	0.26087	115
Bacteria candidate phyla	2	0.0571429	35
Chlamydiota	7	0.035	200
Tenericutes	13	0.024952	521
