## Supplementary material for "Identification and study of Prolyl Oligopeptidases and related sequences in bacterial lineages": Additional_file_5.xlsx

### Sheet: Sheet1
Accession_number	Description	Species	Phyla	Assembly_number	Date of submission	Download link
WP_025225306.1	prolyl oligopeptidase family serine peptidase	Fimbriimonas ginsengisoli	Armatimonadetes	GCF_000724625.1	2014-07-10T00:00:00Z	ftp://ftp.ncbi.nlm.nih.gov/genomes/all/GCF/000/724/625/GCF_000724625.1_ASM72462v1
WP_025226077.1	prolyl oligopeptidase family serine peptidase	Fimbriimonas ginsengisoli	Armatimonadetes	GCF_000724625.1	2014-07-10T00:00:00Z	ftp://ftp.ncbi.nlm.nih.gov/genomes/all/GCF/000/724/625/GCF_000724625.1_ASM72462v1
WP_025226382.1	prolyl oligopeptidase family serine peptidase	Fimbriimonas ginsengisoli	Armatimonadetes	GCF_000724625.1	2014-07-10T00:00:00Z	ftp://ftp.ncbi.nlm.nih.gov/genomes/all/GCF/000/724/625/GCF_000724625.1_ASM72462v1
WP_025227132.1	S9 family peptidase	Fimbriimonas ginsengisoli	Armatimonadetes	GCF_000724625.1	2014-07-10T00:00:00Z	ftp://ftp.ncbi.nlm.nih.gov/genomes/all/GCF/000/724/625/GCF_000724625.1_ASM72462v1
WP_025227147.1	prolyl oligopeptidase family serine peptidase	Fimbriimonas ginsengisoli	Armatimonadetes	GCF_000724625.1	2014-07-10T00:00:00Z	ftp://ftp.ncbi.nlm.nih.gov/genomes/all/GCF/000/724/625/GCF_000724625.1_ASM72462v1
WP_025228554.1	prolyl oligopeptidase family serine peptidase	Fimbriimonas ginsengisoli	Armatimonadetes	GCF_000724625.1	2014-07-10T00:00:00Z	ftp://ftp.ncbi.nlm.nih.gov/genomes/all/GCF/000/724/625/GCF_000724625.1_ASM72462v1
WP_038472650.1	prolyl oligopeptidase family serine peptidase	Fimbriimonas ginsengisoli	Armatimonadetes	GCF_000724625.1	2014-07-10T00:00:00Z	ftp://ftp.ncbi.nlm.nih.gov/genomes/all/GCF/000/724/625/GCF_000724625.1_ASM72462v1
WP_144241171.1	S9 family peptidase	Fimbriimonas ginsengisoli	Armatimonadetes	GCF_000724625.1	2014-07-10T00:00:00Z	ftp://ftp.ncbi.nlm.nih.gov/genomes/all/GCF/000/724/625/GCF_000724625.1_ASM72462v1
WP_144241244.1	S9 family peptidase	Fimbriimonas ginsengisoli	Armatimonadetes	GCF_000724625.1	2014-07-10T00:00:00Z	ftp://ftp.ncbi.nlm.nih.gov/genomes/all/GCF/000/724/625/GCF_000724625.1_ASM72462v1
WP_158409180.1	S9 family peptidase	Fimbriimonas ginsengisoli	Armatimonadetes	GCF_000724625.1	2014-07-10T00:00:00Z	ftp://ftp.ncbi.nlm.nih.gov/genomes/all/GCF/000/724/625/GCF_000724625.1_ASM72462v1
WP_158409305.1	prolyl oligopeptidase family serine peptidase	Fimbriimonas ginsengisoli	Armatimonadetes	GCF_000724625.1	2014-07-10T00:00:00Z	ftp://ftp.ncbi.nlm.nih.gov/genomes/all/GCF/000/724/625/GCF_000724625.1_ASM72462v1
WP_227625016.1	prolyl oligopeptidase family serine peptidase	Fimbriimonas ginsengisoli	Armatimonadetes	GCF_000724625.1	2014-07-10T00:00:00Z	ftp://ftp.ncbi.nlm.nih.gov/genomes/all/GCF/000/724/625/GCF_000724625.1_ASM72462v1
WP_006926818.1	S9 family peptidase	Caldithrix abyssi	Calditrichia	GCF_001886815.1	2016-11-28T00:00:00Z	ftp://ftp.ncbi.nlm.nih.gov/genomes/all/GCF/001/886/815/GCF_001886815.1_ASM188681v1
WP_006927434.1	S9 family peptidase	Caldithrix abyssi	Calditrichia	GCF_001886815.1	2016-11-28T00:00:00Z	ftp://ftp.ncbi.nlm.nih.gov/genomes/all/GCF/001/886/815/GCF_001886815.1_ASM188681v1
WP_006927657.1	S9 family peptidase	Caldithrix abyssi	Calditrichia	GCF_001886815.1	2016-11-28T00:00:00Z	ftp://ftp.ncbi.nlm.nih.gov/genomes/all/GCF/001/886/815/GCF_001886815.1_ASM188681v1
WP_006927674.1	S9 family peptidase	Caldithrix abyssi	Calditrichia	GCF_001886815.1	2016-11-28T00:00:00Z	ftp://ftp.ncbi.nlm.nih.gov/genomes/all/GCF/001/886/815/GCF_001886815.1_ASM188681v1
WP_006929851.1	DPP IV N-terminal domain-containing protein	Caldithrix abyssi	Calditrichia	GCF_001886815.1	2016-11-28T00:00:00Z	ftp://ftp.ncbi.nlm.nih.gov/genomes/all/GCF/001/886/815/GCF_001886815.1_ASM188681v1
WP_006929998.1	S9 family peptidase	Caldithrix abyssi	Calditrichia	GCF_001886815.1	2016-11-28T00:00:00Z	ftp://ftp.ncbi.nlm.nih.gov/genomes/all/GCF/001/886/815/GCF_001886815.1_ASM188681v1
WP_006930594.1	prolyl oligopeptidase family serine peptidase	Caldithrix abyssi	Calditrichia	GCF_001886815.1	2016-11-28T00:00:00Z	ftp://ftp.ncbi.nlm.nih.gov/genomes/all/GCF/001/886/815/GCF_001886815.1_ASM188681v1
WP_006930982.1	oligopeptidase B	Caldithrix abyssi	Calditrichia	GCF_001886815.1	2016-11-28T00:00:00Z	ftp://ftp.ncbi.nlm.nih.gov/genomes/all/GCF/001/886/815/GCF_001886815.1_ASM188681v1
NOTE: Phyla with one proteome are not included in the pie chart in the manuscript(Fig 2a) for statistical significance. But as these two genomes have a large number of POP homologues, they are reported
