## Supplementary material for "Identification and study of Prolyl Oligopeptidases and related sequences in bacterial lineages": Additional_file_11 .xlsx

### Sheet: Sub class_1
Sequence_ID	Phyla
WP_014267836.1	Acidobacteriia
WP_260737370.1	Acidobacteriia
WP_260739642.1	Acidobacteriia
WP_182276740.1	Acidobacteriia
WP_013581434.1	Acidobacteriia
WP_238815515.1	Actinomycetota
WP_218471029.1	Actinomycetota
WP_233041314.1	Actinomycetota
WP_237754920.1	Actinomycetota
WP_198407059.1	Actinomycetota
WP_181584231.1	Actinomycetota
WP_270075433.1	Alphaproteobacteria
WP_246449619.1	Alphaproteobacteria
WP_027563397.1	Alphaproteobacteria
WP_120251401.1	Alphaproteobacteria
WP_010234259.1	Alphaproteobacteria
WP_201102033.1	Alphaproteobacteria
WP_201102042.1	Alphaproteobacteria
WP_101713206.1	Alphaproteobacteria
WP_101713207.1	Alphaproteobacteria
WP_232834040.1	Alphaproteobacteria
WP_219896711.1	Alphaproteobacteria
WP_011240668.1	Alphaproteobacteria
WP_011240668.1	Alphaproteobacteria
WP_011240668.1	Alphaproteobacteria
WP_011240668.1	Alphaproteobacteria
WP_011240668.1	Alphaproteobacteria
WP_011240668.1	Alphaproteobacteria
WP_011240668.1	Alphaproteobacteria
WP_011240668.1	Alphaproteobacteria
WP_011240668.1	Alphaproteobacteria
WP_260928443.1	Alphaproteobacteria
WP_207824334.1	Alphaproteobacteria
WP_207824335.1	Alphaproteobacteria
WP_067678448.1	Alphaproteobacteria
WP_249749331.1	Alphaproteobacteria
WP_250201874.1	Alphaproteobacteria
WP_207081277.1	Alphaproteobacteria
WP_251566993.1	Alphaproteobacteria
WP_007403393.1	Alphaproteobacteria
WP_007403393.1	Alphaproteobacteria
WP_007403393.1	Alphaproteobacteria
WP_007403393.1	Alphaproteobacteria
WP_007403393.1	Alphaproteobacteria
WP_271069003.1	Alphaproteobacteria
WP_043970684.1	Alphaproteobacteria
WP_077354091.1	Alphaproteobacteria
WP_271145785.1	Alphaproteobacteria
WP_061927856.1	Alphaproteobacteria
WP_260380587.1	Alphaproteobacteria
WP_234029517.1	Alphaproteobacteria
WP_099623704.1	Alphaproteobacteria
WP_099623705.1	Alphaproteobacteria
WP_244284918.1	Alphaproteobacteria
WP_236611899.1	Alphaproteobacteria
WP_176497914.1	Alphaproteobacteria
WP_097385047.1	Alphaproteobacteria
WP_271084431.1	Alphaproteobacteria
WP_011251723.1	Alphaproteobacteria
WP_011251723.1	Alphaproteobacteria
WP_024716635.1	Alphaproteobacteria
WP_024716635.1	Alphaproteobacteria
WP_015073862.1	Alphaproteobacteria
WP_015073862.1	Alphaproteobacteria
WP_018308026.1	Alphaproteobacteria
WP_110448922.1	Alphaproteobacteria
WP_110451039.1	Alphaproteobacteria
WP_269625717.1	Alphaproteobacteria
WP_269627349.1	Alphaproteobacteria
WP_240775333.1	Alphaproteobacteria
WP_209322222.1	Alphaproteobacteria
WP_209322223.1	Alphaproteobacteria
WP_124163914.1	Alphaproteobacteria
WP_070403025.1	Alphaproteobacteria
WP_254835005.1	Alphaproteobacteria
WP_232015210.1	Alphaproteobacteria
WP_219956305.1	Alphaproteobacteria
WP_077807019.1	Alphaproteobacteria
WP_271077454.1	Other
WP_141628118.1	Alphaproteobacteria
WP_249757292.1	Alphaproteobacteria
WP_011414681.1	Alphaproteobacteria
WP_185208513.1	Alphaproteobacteria
WP_088873926.1	Alphaproteobacteria
WP_186291398.1	Alphaproteobacteria
WP_062150796.1	Alphaproteobacteria
WP_219776911.1	Alphaproteobacteria
WP_136189563.1	Alphaproteobacteria
WP_228946883.1	Alphaproteobacteria
WP_265561408.1	Other
WP_108787994.1	Alphaproteobacteria
WP_047824173.1	Alphaproteobacteria
WP_223797828.1	Alphaproteobacteria
WP_269220275.1	Alphaproteobacteria
WP_264394530.1	Alphaproteobacteria
WP_015923338.1	Alphaproteobacteria
WP_015923338.1	Alphaproteobacteria
WP_015923338.1	Alphaproteobacteria
WP_015923339.1	Alphaproteobacteria
WP_015923339.1	Alphaproteobacteria
WP_015923339.1	Alphaproteobacteria
WP_154693201.1	Alphaproteobacteria
WP_171836344.1	Alphaproteobacteria
WP_082446581.1	Alphaproteobacteria
WP_258890050.1	Alphaproteobacteria
WP_100259345.1	Alphaproteobacteria
WP_234030295.1	Alphaproteobacteria
WP_246091447.1	Alphaproteobacteria
WP_135061949.1	Alphaproteobacteria
WP_207869526.1	Alphaproteobacteria
WP_207869528.1	Alphaproteobacteria
WP_174837483.1	Alphaproteobacteria
WP_269714538.1	Alphaproteobacteria
WP_231944658.1	Alphaproteobacteria
WP_038472650.1	Armatimonadetes
WP_046716605.1	delta/epsilon subdivisions
WP_011556736.1	delta/epsilon subdivisions
WP_011556736.1	delta/epsilon subdivisions
WP_011556736.1	delta/epsilon subdivisions
WP_011556736.1	delta/epsilon subdivisions
WP_206044629.1	Gemmatimonadetes

### Sheet: sub class_2
Sequence_ID	Phyla
WP_072739908.1	Actinomycetota
WP_020172358.1	Actinomycetota
WP_085235632.1	Actinomycetota
WP_017983906.1	Actinomycetota
WP_038587968.1	Actinomycetota
WP_085222753.1	Actinomycetota
WP_246384080.1	Actinomycetota
WP_024487731.1	Actinomycetota
WP_085157978.1	Actinomycetota
WP_008261277.1	Actinomycetota
WP_023370351.1	Actinomycetota
WP_113693208.1	Actinomycetota
WP_047240978.1	Actinomycetota
WP_156229891.1	Actinomycetota
WP_011891129.1	Actinomycetota
WP_013128249.1	Actinomycetota
WP_075691089.1	Actinomycetota
WP_156193778.1	Actinomycetota
WP_010934245.1	Actinomycetota
WP_212822607.1	Actinomycetota
WP_015399811.1	Actinomycetota
WP_221852124.1	Actinomycetota
WP_014209624.1	Actinomycetota
WP_066564007.1	Actinomycetota
WP_134716282.1	Actinomycetota
WP_020933780.1	Actinomycetota
WP_085136486.1	Actinomycetota
WP_182357987.1	Actinomycetota
WP_150521358.1	Actinomycetota
WP_246222056.1	Actinomycetota
WP_243082097.1	Actinomycetota
WP_005287072.1	Actinomycetota
WP_240260672.1	Actinomycetota
WP_071947754.1	Actinomycetota
WP_258085234.1	Actinomycetota
WP_232075686.1	Actinomycetota
WP_003926595.1	Actinomycetota
WP_026071172.1	Actinomycetota
WP_078328061.1	Actinomycetota
WP_163899262.1	Actinomycetota
WP_246846960.1	Actinomycetota
WP_163796711.1	Actinomycetota
WP_205330601.1	Actinomycetota
WP_092260564.1	Actinomycetota
WP_025353172.1	Actinomycetota
WP_095659084.1	Actinomycetota
WP_007238707.1	Actinomycetota
WP_204090413.1	Actinomycetota
WP_047261012.1	Actinomycetota
WP_127547156.1	Actinomycetota
WP_268778305.1	Actinomycetota
WP_136171069.1	Actinomycetota
WP_053855468.1	Actinomycetota
WP_012392724.1	Actinomycetota
WP_068099396.1	Actinomycetota
WP_051719450.1	Actinomycetota
WP_082312965.1	Actinomycetota
WP_202531396.1	Actinomycetota
WP_272255151.1	Actinomycetota
WP_160904106.1	Actinomycetota
WP_163797195.1	Actinomycetota
WP_105943504.1	Actinomycetota
WP_047252218.1	Actinomycetota
WP_189213258.1	Actinomycetota
WP_226995737.1	Actinomycetota
WP_068741431.1	Actinomycetota
WP_124708703.1	Actinomycetota
WP_244877340.1	Actinomycetota
WP_185302458.1	Actinomycetota
WP_233020809.1	Actinomycetota
WP_247865285.1	Actinomycetota
WP_215546128.1	Actinomycetota
WP_042620630.1	Actinomycetota
WP_011211803.1	Actinomycetota
WP_066466856.1	Actinomycetota
WP_047258867.1	Actinomycetota
WP_232009500.1	Actinomycetota
WP_085931698.1	Actinomycetota
WP_232625013.1	Actinomycetota
WP_259865260.1	Actinomycetota
WP_150486134.1	Actinomycetota
WP_013138894.1	Actinomycetota
WP_126335416.1	Actinomycetota
WP_051866695.1	Actinomycetota
WP_107261857.1	Actinomycetota
WP_238845533.1	Actinomycetota
WP_132759948.1	Actinomycetota
WP_004022729.1	Actinomycetota
WP_108430748.1	Actinomycetota
WP_259466223.1	Actinomycetota
WP_083172475.1	Actinomycetota
WP_048378944.1	Actinomycetota
WP_208768597.1	Actinomycetota
WP_054289830.1	Actinomycetota
WP_268757530.1	Actinomycetota
WP_143965998.1	Actinomycetota
WP_269724415.1	Actinomycetota
WP_155868931.1	Actinomycetota
WP_054045534.1	Actinomycetota
WP_234805888.1	Actinomycetota
WP_013808658.1	Actinomycetota
WP_240762343.1	Actinomycetota
WP_075663125.1	Actinomycetota
WP_031601310.1	Actinomycetota
WP_005624560.1	Actinomycetota
WP_030446814.1	Actinomycetota
WP_237598668.1	Actinomycetota
WP_242757202.1	Actinomycetota
WP_091807890.1	Actinomycetota
WP_249764590.1	Actinomycetota
WP_032381217.1	Actinomycetota
WP_013910686.1	Actinomycetota
WP_013417062.1	Actinomycetota
WP_060563781.1	Actinomycetota
WP_015031980.1	Actinomycetota
WP_033228795.1	Actinomycetota
WP_271035237.1	Actinomycetota
WP_081914042.1	Actinomycetota

### Sheet: sub_class_3
Sequence_ID	Phyla
WP_007702554.1	Alphaproteobacteria
WP_147908123.1	Alphaproteobacteria
WP_271137095.1	Alphaproteobacteria
WP_119939482.1	Alphaproteobacteria
WP_156795820.1	Alphaproteobacteria
WP_063171369.1	Alphaproteobacteria
WP_265082897.1	Alphaproteobacteria
WP_247836486.1	Alphaproteobacteria
WP_087727691.1	Alphaproteobacteria
WP_012329673.1	Alphaproteobacteria
WP_207414953.1	Alphaproteobacteria
WP_004126095.1	Alphaproteobacteria
WP_015339379.1	Alphaproteobacteria
WP_231318641.1	Alphaproteobacteria
WP_099507970.1	Alphaproteobacteria
WP_118849159.1	Alphaproteobacteria
WP_247453723.1	Alphaproteobacteria
WP_139616439.1	Alphaproteobacteria
WP_270163058.1	Alphaproteobacteria
WP_082826571.1	Alphaproteobacteria
WP_248710205.1	Alphaproteobacteria
WP_029083593.1	Alphaproteobacteria
WP_043350109.1	Alphaproteobacteria
WP_149254430.1	Alphaproteobacteria
WP_258768200.1	Alphaproteobacteria
WP_258769081.1	Alphaproteobacteria
WP_011651259.1	Alphaproteobacteria
WP_195801138.1	Alphaproteobacteria
WP_130409244.1	Alphaproteobacteria
WP_227986553.1	Alphaproteobacteria
WP_207448146.1	Alphaproteobacteria
WP_165136456.1	Alphaproteobacteria
WP_172786573.1	Alphaproteobacteria
WP_128954524.1	Alphaproteobacteria
WP_203014621.1	Alphaproteobacteria
WP_158044761.1	Alphaproteobacteria
WP_184518456.1	Alphaproteobacteria
WP_019461722.1	Alphaproteobacteria
WP_165220675.1	Alphaproteobacteria
WP_012336239.1	Alphaproteobacteria
WP_109973140.1	Alphaproteobacteria

### Sheet: sub_class_4
Sequence_ID	Phyla
WP_057222786.1	Alphaproteobacteria
WP_126088700.1	Alphaproteobacteria
WP_047759915.1	Betaproteobacteria
WP_007341476.1	Betaproteobacteria
WP_004282626.1	Betaproteobacteria
WP_003824912.1	Betaproteobacteria
WP_027021896.1	Betaproteobacteria
WP_227302271.1	Betaproteobacteria
WP_230339252.1	Betaproteobacteria
WP_173534169.1	Betaproteobacteria
WP_260236836.1	Betaproteobacteria
WP_081575954.1	Betaproteobacteria
WP_085416419.1	Betaproteobacteria
WP_215780276.1	Betaproteobacteria
WP_253189469.1	Betaproteobacteria
WP_180307016.1	Betaproteobacteria
WP_003772396.1	Betaproteobacteria
WP_003782871.1	Betaproteobacteria
WP_003787309.1	Betaproteobacteria
WP_002642976.1	Betaproteobacteria
WP_179357548.1	Betaproteobacteria
WP_019957114.1	Betaproteobacteria
WP_014085642.1	Betaproteobacteria
WP_132952786.1	Betaproteobacteria
WP_089037132.1	Betaproteobacteria
WP_058356432.1	Betaproteobacteria
WP_085366495.1	Betaproteobacteria
WP_003794441.1	Betaproteobacteria
WP_096294605.1	Betaproteobacteria
WP_182122248.1	Betaproteobacteria
WP_025331394.1	Betaproteobacteria
WP_097114831.1	Betaproteobacteria
WP_089082915.1	Betaproteobacteria
WP_221007554.1	Betaproteobacteria
WP_189531950.1	Betaproteobacteria
WP_085363325.1	Betaproteobacteria
WP_028536738.1	Betaproteobacteria
WP_254299530.1	Betaproteobacteria

### Sheet: Sub_class_5
Sequence_ID	Phyla
WP_260737095.1	Acidobacteriia
WP_135266391.1	Actinomycetota
WP_080039519.1	Actinomycetota
WP_166085149.1	Actinomycetota
WP_211763245.1	Actinomycetota
WP_166856756.1	Actinomycetota
WP_264158706.1	Actinomycetota
WP_084643134.1	Actinomycetota
WP_052316988.1	Actinomycetota
WP_051802752.1	Actinomycetota
WP_203414174.1	Alphaproteobacteria
WP_088872668.1	Alphaproteobacteria
WP_062142867.1	Alphaproteobacteria
WP_211938813.1	Alphaproteobacteria
WP_171833709.1	Alphaproteobacteria
WP_185703199.1	Alphaproteobacteria
WP_246070223.1	Bacteroidetes/Chlorobi group
WP_123869841.1	Bacteroidetes/Chlorobi group
WP_045492639.1	Bacteroidetes/Chlorobi group
WP_243800026.1	Bacteroidetes/Chlorobi group
WP_221393686.1	Bacteroidetes/Chlorobi group
WP_012505997.1	Bacteroidetes/Chlorobi group
WP_123841181.1	Bacteroidetes/Chlorobi group
WP_009086859.1	Bacteroidetes/Chlorobi group
WP_094082278.1	Bacteroidetes/Chlorobi group
WP_083732866.1	Bacteroidetes/Chlorobi group
WP_034682247.1	Bacteroidetes/Chlorobi group
WP_034684237.1	Bacteroidetes/Chlorobi group
WP_034685986.1	Bacteroidetes/Chlorobi group
WP_034687580.1	Bacteroidetes/Chlorobi group
WP_034687601.1	Bacteroidetes/Chlorobi group
WP_228379063.1	Bacteroidetes/Chlorobi group
WP_085659397.1	Bacteroidetes/Chlorobi group
WP_159092170.1	Bacteroidetes/Chlorobi group
WP_045179121.1	Bacteroidetes/Chlorobi group
WP_045180903.1	Bacteroidetes/Chlorobi group
WP_045180906.1	Bacteroidetes/Chlorobi group
WP_045182790.1	Bacteroidetes/Chlorobi group
WP_227533173.1	Bacteroidetes/Chlorobi group
WP_193813364.1	Bacteroidetes/Chlorobi group
WP_114904908.1	Bacteroidetes/Chlorobi group
WP_123877265.1	Bacteroidetes/Chlorobi group
WP_264565784.1	Bacteroidetes/Chlorobi group
WP_244339750.1	Bacteroidetes/Chlorobi group
WP_086978778.1	Bacteroidetes/Chlorobi group
WP_093977536.1	Bacteroidetes/Chlorobi group
WP_265353828.1	Bacteroidetes/Chlorobi group
WP_151078999.1	Bacteroidetes/Chlorobi group
WP_137268347.1	Bacteroidetes/Chlorobi group
WP_044000984.1	Bacteroidetes/Chlorobi group
WP_016169924.1	Bacteroidetes/Chlorobi group
WP_024564989.1	Bacteroidetes/Chlorobi group
WP_024566033.1	Bacteroidetes/Chlorobi group
WP_062162559.1	Bacteroidetes/Chlorobi group
WP_069809164.1	Bacteroidetes/Chlorobi group
WP_255816421.1	Bacteroidetes/Chlorobi group
WP_069675789.1	Bacteroidetes/Chlorobi group
WP_083243886.1	Bacteroidetes/Chlorobi group
WP_214456838.1	Bacteroidetes/Chlorobi group
WP_248389345.1	Bacteroidetes/Chlorobi group
WP_233031605.1	Bacteroidetes/Chlorobi group
WP_203393420.1	Bacteroidetes/Chlorobi group
WP_244674874.1	Bacteroidetes/Chlorobi group
WP_066751462.1	Bacteroidetes/Chlorobi group
WP_066752417.1	Bacteroidetes/Chlorobi group
WP_066759315.1	Bacteroidetes/Chlorobi group
WP_257683852.1	Bacteroidetes/Chlorobi group
WP_068866796.1	Bacteroidetes/Chlorobi group
WP_126341517.1	Bacteroidetes/Chlorobi group
WP_240580803.1	Bacteroidetes/Chlorobi group
WP_226063903.1	Other
WP_011744884.1	Bacteroidetes/Chlorobi group
WP_225716913.1	Bacteroidetes/Chlorobi group
WP_225717944.1	Bacteroidetes/Chlorobi group
WP_011357528.1	Bacteroidetes/Chlorobi group
WP_166074278.1	Bacteroidetes/Chlorobi group
WP_168238387.1	Bacteroidetes/Chlorobi group
WP_138853441.1	Bacteroidetes/Chlorobi group
WP_118504663.1	Bacteroidetes/Chlorobi group
WP_118387325.1	Bacteroidetes/Chlorobi group
WP_162897374.1	Bacteroidetes/Chlorobi group
WP_271242231.1	Bacteroidetes/Chlorobi group
WP_012466426.1	Bacteroidetes/Chlorobi group
WP_052731165.1	Bacteroidetes/Chlorobi group
WP_118458867.1	Bacteroidetes/Chlorobi group
WP_118458877.1	Bacteroidetes/Chlorobi group
WP_229760999.1	Bacteroidetes/Chlorobi group
WP_002984378.1	Bacteroidetes/Chlorobi group
WP_160128493.1	Bacteroidetes/Chlorobi group
WP_160128988.1	Bacteroidetes/Chlorobi group
WP_160130005.1	Bacteroidetes/Chlorobi group
WP_160130365.1	Bacteroidetes/Chlorobi group
WP_238674446.1	Other
WP_139924515.1	Bacteroidetes/Chlorobi group
WP_143381211.1	Bacteroidetes/Chlorobi group
WP_123945333.1	Bacteroidetes/Chlorobi group
WP_226986774.1	Bacteroidetes/Chlorobi group
WP_178953711.1	Bacteroidetes/Chlorobi group
WP_209396991.1	Betaproteobacteria
WP_138857451.1	Betaproteobacteria
WP_169110438.1	Betaproteobacteria
WP_144278231.1	Betaproteobacteria
WP_187523414.1	Betaproteobacteria
WP_052134472.1	Betaproteobacteria
WP_137337512.1	Betaproteobacteria
WP_231741778.1	Betaproteobacteria
WP_206256098.1	Betaproteobacteria
WP_171162791.1	Betaproteobacteria
WP_171163395.1	Betaproteobacteria
WP_259211565.1	Betaproteobacteria
WP_076019477.1	Betaproteobacteria
WP_076020452.1	Betaproteobacteria
WP_069234873.1	Betaproteobacteria
WP_171093542.1	Betaproteobacteria
WP_129886151.1	Chloroflexi
WP_223173787.1	Cyanobacteria/Melainabacteria group
WP_011143261.1	Cyanobacteria/Melainabacteria group
WP_245920147.1	delta/epsilon subdivisions
WP_104984686.1	delta/epsilon subdivisions
WP_159396850.1	delta/epsilon subdivisions
WP_053067290.1	delta/epsilon subdivisions
WP_095984382.1	delta/epsilon subdivisions
WP_169928381.1	delta/epsilon subdivisions
WP_015349174.1	delta/epsilon subdivisions
WP_136917651.1	delta/epsilon subdivisions
WP_136919628.1	delta/epsilon subdivisions
WP_082362666.1	delta/epsilon subdivisions
WP_014397720.1	delta/epsilon subdivisions
WP_002640531.1	delta/epsilon subdivisions
WP_012233397.1	delta/epsilon subdivisions
WP_037583359.1	delta/epsilon subdivisions
WP_164713295.1	Gammaproteobacteria
WP_249894757.1	Gammaproteobacteria
WP_247366573.1	Gammaproteobacteria
WP_271251412.1	Gammaproteobacteria
WP_044866910.1	Gammaproteobacteria
WP_071789129.1	Gammaproteobacteria
WP_057941813.1	Gammaproteobacteria
WP_204108843.1	Gammaproteobacteria
WP_071924903.1	Gammaproteobacteria
WP_007510261.1	Gammaproteobacteria
WP_153239929.1	Gammaproteobacteria
WP_147625993.1	Gammaproteobacteria
WP_188796015.1	Gammaproteobacteria
WP_188798221.1	Gammaproteobacteria
WP_011151755.1	Gammaproteobacteria
WP_167550137.1	Gammaproteobacteria
WP_012909267.1	Planctomycetota
WP_145090375.1	Planctomycetota
WP_145170943.1	Planctomycetota
WP_068141910.1	Planctomycetota
WP_206291366.1	Planctomycetota
WP_110169634.1	Vicinamibacteria

### Sheet: Sub_class_6
Sequence_ID	Phyla
WP_232072310.1	Actinomycetota
WP_178064945.1	Actinomycetota
WP_011720439.1	Actinomycetota
WP_113692531.1	Actinomycetota
WP_219941289.1	Other
WP_173150679.1	Actinomycetota
WP_225266124.1	Actinomycetota
WP_068690762.1	Actinomycetota
WP_068693181.1	Actinomycetota
WP_080036655.1	Actinomycetota
WP_231773911.1	Other
WP_013884220.1	Actinomycetota
WP_220559593.1	Actinomycetota
WP_255646717.1	Actinomycetota
WP_017620799.1	Actinomycetota
WP_044386384.1	Actinomycetota
WP_104817698.1	Actinomycetota
WP_111490024.1	Actinomycetota
WP_095528539.1	Actinomycetota
WP_014739593.1	Actinomycetota
WP_012851705.1	Actinomycetota
WP_224959365.1	Actinomycetota
WP_264245106.1	Actinomycetota
WP_182113490.1	Actinomycetota
WP_219612723.1	Actinomycetota
WP_094179657.1	Actinomycetota
WP_227569642.1	Actinomycetota
WP_131098780.1	Actinomycetota
WP_131099393.1	Actinomycetota
WP_128840780.1	Actinomycetota
WP_013154435.1	Actinomycetota
WP_075739706.1	Actinomycetota
WP_212842046.1	Actinomycetota
WP_208197538.1	Actinomycetota
WP_270135875.1	Actinomycetota
WP_270138450.1	Actinomycetota
WP_015795895.1	Actinomycetota
WP_248589903.1	Actinomycetota
WP_248592791.1	Actinomycetota
WP_265381941.1	Actinomycetota
WP_135972673.1	Actinomycetota
WP_026420552.1	Actinomycetota
WP_103056324.1	Actinomycetota
WP_190849828.1	Actinomycetota
WP_222171945.1	Actinomycetota
WP_254418027.1	Actinomycetota
WP_169165980.1	Actinomycetota
WP_154075773.1	Actinomycetota
WP_096491816.1	Actinomycetota
WP_161560867.1	Actinomycetota
WP_013770557.1	Actinomycetota
WP_093941452.1	Actinomycetota
WP_069847768.1	Actinomycetota
WP_016188861.1	Actinomycetota
WP_012892888.1	Actinomycetota
WP_012893754.1	Actinomycetota
WP_185302212.1	Actinomycetota
WP_075740452.1	Actinomycetota
WP_043577184.1	Actinomycetota
WP_065913914.1	Actinomycetota
WP_020542135.1	Actinomycetota
WP_025355098.1	Actinomycetota
WP_013132778.1	Actinomycetota
WP_228080518.1	Actinomycetota
WP_014911688.1	Actinomycetota
WP_041562235.1	Actinomycetota
WP_015803556.1	Actinomycetota
WP_012086746.1	Actinomycetota
WP_254211859.1	Actinomycetota
WP_012920098.1	Actinomycetota
WP_012924050.1	Actinomycetota
WP_153265282.1	Actinomycetota
WP_231905099.1	Actinomycetota
WP_168586942.1	Actinomycetota
WP_151017150.1	Actinomycetota
WP_014987484.1	Actinomycetota
WP_255621709.1	Actinomycetota
WP_009076002.1	Actinomycetota
WP_250357140.1	Actinomycetota
WP_220386342.1	Actinomycetota
WP_246486775.1	Actinomycetota
WP_172167550.1	Actinomycetota
WP_054880529.1	Actinomycetota
WP_258726595.1	Actinomycetota
WP_012872895.1	Chloroflexi
WP_146654042.1	delta/epsilon subdivisions
WP_075097993.1	delta/epsilon subdivisions
WP_206080532.1	delta/epsilon subdivisions
WP_146725164.1	delta/epsilon subdivisions
WP_013987778.1	Bacillota
WP_015248304.1	Planctomycetota

### Sheet: Sub_class_7
Sequence_ID	Phyla
WP_162403414.1	Acidobacteriia
WP_260736121.1	Acidobacteriia
WP_014784455.1	Acidobacteriia
WP_015896759.1	Acidobacteriia
WP_186695304.1	Acidobacteriia
WP_260706636.1	Acidobacteriia
WP_013566997.1	Acidobacteriia
WP_013582004.1	Acidobacteriia
WP_246990582.1	Actinomycetota
WP_250645988.1	Actinomycetota
WP_108871466.1	Actinomycetota
WP_114590995.1	Actinomycetota
WP_182762563.1	Actinomycetota
WP_067027920.1	Actinomycetota
WP_131153634.1	Actinomycetota
WP_052138942.1	Actinomycetota
WP_270130775.1	Actinomycetota
WP_249773789.1	Actinomycetota
WP_013865886.1	Actinomycetota
WP_239677337.1	Actinomycetota
WP_254416820.1	Actinomycetota
WP_124798781.1	Actinomycetota
WP_231128477.1	Actinomycetota
WP_137756351.1	Actinomycetota
WP_012920605.1	Actinomycetota
WP_254185158.1	Actinomycetota
WP_117228582.1	Actinomycetota
WP_188333323.1	Actinomycetota
WP_259613313.1	Actinomycetota
WP_249018904.1	Actinomycetota
WP_015748152.1	Actinomycetota
WP_187090834.1	Actinomycetota
WP_130648331.1	Actinomycetota
WP_154794923.1	Actinomycetota
WP_270077993.1	Alphaproteobacteria
WP_010234735.1	Alphaproteobacteria
WP_089134745.1	Alphaproteobacteria
WP_229726852.1	Alphaproteobacteria
WP_202095181.1	Alphaproteobacteria
WP_236894819.1	Alphaproteobacteria
WP_072560382.1	Alphaproteobacteria
WP_048885382.1	Alphaproteobacteria
WP_193827971.1	Alphaproteobacteria
WP_256506775.1	Alphaproteobacteria
WP_236841842.1	Alphaproteobacteria
WP_014077850.1	Alphaproteobacteria
WP_188055829.1	Alphaproteobacteria
WP_262165280.1	Alphaproteobacteria
WP_262165505.1	Alphaproteobacteria
WP_243455536.1	Alphaproteobacteria
WP_260927838.1	Alphaproteobacteria
WP_265543306.1	Alphaproteobacteria
WP_216330233.1	Alphaproteobacteria
WP_209090379.1	Alphaproteobacteria
WP_121692253.1	Alphaproteobacteria
WP_121692255.1	Alphaproteobacteria
WP_247221678.1	Alphaproteobacteria
WP_067677520.1	Alphaproteobacteria
WP_202083678.1	Alphaproteobacteria
WP_037467888.1	Alphaproteobacteria
WP_240542456.1	Alphaproteobacteria
WP_083987619.1	Alphaproteobacteria
WP_069206787.1	Alphaproteobacteria
WP_046802163.1	Alphaproteobacteria
WP_176876409.1	Other
WP_044333337.1	Alphaproteobacteria
WP_223276630.1	Alphaproteobacteria
WP_146574215.1	Alphaproteobacteria
WP_242771273.1	Alphaproteobacteria
WP_119082764.1	Alphaproteobacteria
WP_043971059.1	Alphaproteobacteria
WP_199247142.1	Cyanobacteria/Melainabacteria group
WP_212608340.1	Alphaproteobacteria
WP_011446167.1	Alphaproteobacteria
WP_041550352.1	Alphaproteobacteria
WP_207987500.1	Alphaproteobacteria
WP_067598937.1	Alphaproteobacteria
WP_075152207.1	Alphaproteobacteria
WP_169948072.1	Alphaproteobacteria
WP_201258382.1	Alphaproteobacteria
WP_253717507.1	Alphaproteobacteria
WP_211910269.1	Alphaproteobacteria
WP_246104846.1	Alphaproteobacteria
WP_226879567.1	Alphaproteobacteria
WP_233281325.1	Alphaproteobacteria
WP_246611191.1	Alphaproteobacteria
WP_234093033.1	Alphaproteobacteria
WP_250755035.1	Alphaproteobacteria
WP_233783892.1	Alphaproteobacteria
WP_017268957.1	Alphaproteobacteria
WP_233948598.1	Alphaproteobacteria
WP_229953876.1	Alphaproteobacteria
WP_168819085.1	Alphaproteobacteria
WP_261401962.1	Alphaproteobacteria
WP_170015067.1	Alphaproteobacteria
WP_245990159.1	Alphaproteobacteria
WP_100283886.1	Alphaproteobacteria
WP_083215988.1	Alphaproteobacteria
WP_238147293.1	Alphaproteobacteria
WP_142225268.1	Alphaproteobacteria
WP_271078242.1	Other
WP_210321359.1	Alphaproteobacteria
WP_185984762.1	Alphaproteobacteria
WP_127568002.1	Alphaproteobacteria
WP_066696522.1	Alphaproteobacteria
WP_245648701.1	Alphaproteobacteria
WP_252660785.1	Cyanobacteria/Melainabacteria group
WP_165324483.1	Alphaproteobacteria
WP_250119730.1	Alphaproteobacteria
WP_156677930.1	Alphaproteobacteria
WP_265557417.1	Other
WP_137006541.1	Alphaproteobacteria
WP_136956545.1	Alphaproteobacteria
WP_136956546.1	Alphaproteobacteria
WP_213501123.1	Alphaproteobacteria
WP_062068184.1	Alphaproteobacteria
WP_154691598.1	Alphaproteobacteria
WP_154692761.1	Alphaproteobacteria
WP_232413462.1	Alphaproteobacteria
WP_147091430.1	Alphaproteobacteria
WP_021689119.1	Alphaproteobacteria
WP_047805759.1	Alphaproteobacteria
WP_162892669.1	Alphaproteobacteria
WP_066553331.1	Alphaproteobacteria
WP_249454025.1	Alphaproteobacteria
WP_010123855.1	Alphaproteobacteria
WP_135994428.1	Alphaproteobacteria
WP_083229766.1	Alphaproteobacteria
WP_067787023.1	Alphaproteobacteria
WP_252165681.1	Alphaproteobacteria
WP_010339524.1	Alphaproteobacteria
WP_258889619.1	Alphaproteobacteria
WP_205958261.1	Alphaproteobacteria
WP_168226322.1	Alphaproteobacteria
WP_232512691.1	Alphaproteobacteria
WP_118074226.1	Alphaproteobacteria
WP_118074815.1	Alphaproteobacteria
WP_136408202.1	Bacteroidetes/Chlorobi group
WP_244139496.1	Bacteroidetes/Chlorobi group
WP_040294087.1	Bacteroidetes/Chlorobi group
WP_004361815.1	Bacteroidetes/Chlorobi group
WP_126613676.1	Bacteroidetes/Chlorobi group
WP_236943214.1	Bacteroidetes/Chlorobi group
WP_256553054.1	Bacteroidetes/Chlorobi group
WP_126445352.1	Bacteroidetes/Chlorobi group
WP_236457705.1	Bacteroidetes/Chlorobi group
WP_095072250.1	Bacteroidetes/Chlorobi group
WP_014202568.1	Bacteroidetes/Chlorobi group
WP_154326776.1	Bacteroidetes/Chlorobi group
WP_005808154.1	Bacteroidetes/Chlorobi group
WP_207037615.1	Bacteroidetes/Chlorobi group
WP_035639121.1	Bacteroidetes/Chlorobi group
WP_004918109.1	Bacteroidetes/Chlorobi group
WP_264528176.1	Bacteroidetes/Chlorobi group
WP_013186244.1	Bacteroidetes/Chlorobi group
WP_013598266.1	Bacteroidetes/Chlorobi group
WP_228852881.1	Bacteroidetes/Chlorobi group
WP_232321446.1	Bacteroidetes/Chlorobi group
WP_002989382.1	Bacteroidetes/Chlorobi group
WP_046310575.1	Bacteroidetes/Chlorobi group
WP_076930581.1	Bacteroidetes/Chlorobi group
WP_042346642.1	Bacteroidetes/Chlorobi group
WP_153509482.1	Bacteroidetes/Chlorobi group
WP_164679861.1	Bacteroidetes/Chlorobi group
WP_231842812.1	Bacteroidetes/Chlorobi group
WP_004297998.1	Bacteroidetes/Chlorobi group
WP_009093978.1	Bacteroidetes/Chlorobi group
WP_163431399.1	Bacteroidetes/Chlorobi group
WP_108369806.1	Bacteroidetes/Chlorobi group
WP_108369905.1	Bacteroidetes/Chlorobi group
WP_041253202.1	Bacteroidetes/Chlorobi group
WP_085415048.1	Bacteroidetes/Chlorobi group
WP_108804724.1	Bacteroidetes/Chlorobi group
WP_048642469.1	Bacteroidetes/Chlorobi group
WP_161541844.1	Bacteroidetes/Chlorobi group
WP_095074857.1	Bacteroidetes/Chlorobi group
WP_086548606.1	Bacteroidetes/Chlorobi group
WP_109569146.1	Bacteroidetes/Chlorobi group
WP_232505686.1	Bacteroidetes/Chlorobi group
WP_014791519.1	Bacteroidetes/Chlorobi group
WP_252622074.1	Bacteroidetes/Chlorobi group
WP_243516308.1	Bacteroidetes/Chlorobi group
WP_013550123.1	Bacteroidetes/Chlorobi group
WP_060523401.1	Bacteroidetes/Chlorobi group
WP_242521409.1	Bacteroidetes/Chlorobi group
WP_014682226.1	Bacteroidetes/Chlorobi group
WP_138948688.1	Bacteroidetes/Chlorobi group
WP_229943028.1	Bacteroidetes/Chlorobi group
WP_076380053.1	Bacteroidetes/Chlorobi group
WP_197705862.1	Bacteroidetes/Chlorobi group
WP_226905107.1	Bacteroidetes/Chlorobi group
WP_160692123.1	Bacteroidetes/Chlorobi group
WP_069380794.1	Bacteroidetes/Chlorobi group
WP_114901803.1	Bacteroidetes/Chlorobi group
WP_108735854.1	Bacteroidetes/Chlorobi group
WP_220641101.1	Bacteroidetes/Chlorobi group
WP_146835477.1	Bacteroidetes/Chlorobi group
WP_014857462.1	Bacteroidetes/Chlorobi group
WP_057954931.1	Bacteroidetes/Chlorobi group
WP_232516162.1	Bacteroidetes/Chlorobi group
WP_038556417.1	Bacteroidetes/Chlorobi group
WP_187477337.1	Other
WP_116823697.1	Bacteroidetes/Chlorobi group
WP_240534899.1	Bacteroidetes/Chlorobi group
WP_219552019.1	Bacteroidetes/Chlorobi group
WP_238430031.1	Bacteroidetes/Chlorobi group
WP_141412806.1	Bacteroidetes/Chlorobi group
WP_101018064.1	Bacteroidetes/Chlorobi group
WP_015024396.1	Bacteroidetes/Chlorobi group
WP_211064969.1	Bacteroidetes/Chlorobi group
WP_240644724.1	Bacteroidetes/Chlorobi group
WP_013927224.1	Bacteroidetes/Chlorobi group
WP_240226099.1	Bacteroidetes/Chlorobi group
WP_269685251.1	Bacteroidetes/Chlorobi group
WP_058886173.1	Bacteroidetes/Chlorobi group
WP_246859362.1	Bacteroidetes/Chlorobi group
WP_054728140.1	Bacteroidetes/Chlorobi group
WP_227658792.1	Bacteroidetes/Chlorobi group
WP_077809051.1	Bacteroidetes/Chlorobi group
WP_254712421.1	Bacteroidetes/Chlorobi group
WP_151079621.1	Bacteroidetes/Chlorobi group
WP_028072439.1	Bacteroidetes/Chlorobi group
WP_173075587.1	Bacteroidetes/Chlorobi group
WP_101571943.1	Bacteroidetes/Chlorobi group
WP_071184069.1	Bacteroidetes/Chlorobi group
WP_248399341.1	Bacteroidetes/Chlorobi group
WP_242938255.1	Bacteroidetes/Chlorobi group
WP_160223955.1	Bacteroidetes/Chlorobi group
WP_225573783.1	Bacteroidetes/Chlorobi group
WP_013620755.1	Bacteroidetes/Chlorobi group
WP_159018728.1	Bacteroidetes/Chlorobi group
WP_108777185.1	Bacteroidetes/Chlorobi group
WP_245895701.1	Bacteroidetes/Chlorobi group
WP_228466949.1	Bacteroidetes/Chlorobi group
WP_240524694.1	Bacteroidetes/Chlorobi group
WP_036889417.1	Bacteroidetes/Chlorobi group
WP_185282213.1	Bacteroidetes/Chlorobi group
WP_041736624.1	Bacteroidetes/Chlorobi group
WP_013073974.1	Bacteroidetes/Chlorobi group
WP_041824483.1	Bacteroidetes/Chlorobi group
WP_187481764.1	Bacteroidetes/Chlorobi group
WP_100945351.1	Bacteroidetes/Chlorobi group
WP_169549847.1	Bacteroidetes/Chlorobi group
WP_066206456.1	Bacteroidetes/Chlorobi group
WP_014373720.1	Bacteroidetes/Chlorobi group
WP_066428011.1	Bacteroidetes/Chlorobi group
WP_241104417.1	Bacteroidetes/Chlorobi group
WP_241104644.1	Bacteroidetes/Chlorobi group
WP_245546881.1	Bacteroidetes/Chlorobi group
WP_231835865.1	Bacteroidetes/Chlorobi group
WP_129606377.1	Bacteroidetes/Chlorobi group
WP_233765478.1	Bacteroidetes/Chlorobi group
WP_169606929.1	Bacteroidetes/Chlorobi group
WP_060688579.1	Bacteroidetes/Chlorobi group
WP_013455386.1	Bacteroidetes/Chlorobi group
WP_013443640.1	Bacteroidetes/Chlorobi group
WP_068837594.1	Bacteroidetes/Chlorobi group
WP_147054066.1	Bacteroidetes/Chlorobi group
WP_015298534.1	Bacteroidetes/Chlorobi group
WP_038695703.1	Bacteroidetes/Chlorobi group
WP_233027670.1	Bacteroidetes/Chlorobi group
WP_067753240.1	Bacteroidetes/Chlorobi group
WP_117932667.1	Bacteroidetes/Chlorobi group
WP_228427660.1	Bacteroidetes/Chlorobi group
WP_139514719.1	Bacteroidetes/Chlorobi group
WP_139515005.1	Bacteroidetes/Chlorobi group
WP_079557137.1	Bacteroidetes/Chlorobi group
WP_233780113.1	Bacteroidetes/Chlorobi group
WP_162446941.1	Bacteroidetes/Chlorobi group
WP_116789836.1	Bacteroidetes/Chlorobi group
WP_116790223.1	Bacteroidetes/Chlorobi group
WP_162927091.1	Bacteroidetes/Chlorobi group
WP_264520070.1	Bacteroidetes/Chlorobi group
WP_002997223.1	Bacteroidetes/Chlorobi group
WP_248436455.1	Bacteroidetes/Chlorobi group
WP_248436742.1	Bacteroidetes/Chlorobi group
WP_084708769.1	Bacteroidetes/Chlorobi group
WP_210760300.1	Bacteroidetes/Chlorobi group
WP_167598442.1	Bacteroidetes/Chlorobi group
WP_014798396.1	Bacteroidetes/Chlorobi group
WP_014561896.1	Bacteroidetes/Chlorobi group
WP_250724750.1	Other
WP_211345610.1	Bacteroidetes/Chlorobi group
WP_187341790.1	Bacteroidetes/Chlorobi group
WP_173117494.1	Bacteroidetes/Chlorobi group
WP_071671054.1	Bacteroidetes/Chlorobi group
WP_052430514.1	Bacteroidetes/Chlorobi group
WP_187733339.1	Bacteroidetes/Chlorobi group
WP_177762482.1	Bacteroidetes/Chlorobi group
WP_229725339.1	Bacteroidetes/Chlorobi group
WP_128250815.1	Bacteroidetes/Chlorobi group
WP_244721301.1	Bacteroidetes/Chlorobi group
WP_106098900.1	Bacteroidetes/Chlorobi group
WP_013305929.1	Bacteroidetes/Chlorobi group
WP_015361952.1	Bacteroidetes/Chlorobi group
WP_177730820.1	Bacteroidetes/Chlorobi group
WP_096685325.1	Bacteroidetes/Chlorobi group
WP_206367974.1	Bacteroidetes/Chlorobi group
WP_166004460.1	Bacteroidetes/Chlorobi group
WP_265162210.1	Bacteroidetes/Chlorobi group
WP_265994163.1	Bacteroidetes/Chlorobi group
WP_011711192.1	Bacteroidetes/Chlorobi group
WP_264543963.1	Bacteroidetes/Chlorobi group
WP_061989937.1	Bacteroidetes/Chlorobi group
WP_014774938.1	Bacteroidetes/Chlorobi group
WP_253535538.1	Bacteroidetes/Chlorobi group
WP_095911188.1	Bacteroidetes/Chlorobi group
WP_095911190.1	Bacteroidetes/Chlorobi group
WP_006281680.1	Bacteroidetes/Chlorobi group
WP_227411582.1	Bacteroidetes/Chlorobi group
WP_204659347.1	Bacteroidetes/Chlorobi group
WP_013768039.1	Bacteroidetes/Chlorobi group
WP_141428899.1	Bacteroidetes/Chlorobi group
WP_249219582.1	Bacteroidetes/Chlorobi group
WP_103904952.1	Bacteroidetes/Chlorobi group
WP_013750809.1	Bacteroidetes/Chlorobi group
WP_124801096.1	Bacteroidetes/Chlorobi group
WP_267677737.1	Bacteroidetes/Chlorobi group
WP_255845898.1	Bacteroidetes/Chlorobi group
WP_122119752.1	Bacteroidetes/Chlorobi group
WP_004359485.1	Bacteroidetes/Chlorobi group
WP_248724487.1	Bacteroidetes/Chlorobi group
WP_019246156.1	Bacteroidetes/Chlorobi group
WP_242400790.1	Bacteroidetes/Chlorobi group
WP_142784619.1	Bacteroidetes/Chlorobi group
WP_102756204.1	Bacteroidetes/Chlorobi group
WP_225859785.1	Bacteroidetes/Chlorobi group
WP_225860238.1	Bacteroidetes/Chlorobi group
WP_264279771.1	Bacteroidetes/Chlorobi group
WP_088593341.1	Bacteroidetes/Chlorobi group
WP_153267663.1	Bacteroidetes/Chlorobi group
WP_236138844.1	Bacteroidetes/Chlorobi group
WP_220368567.1	Bacteroidetes/Chlorobi group
WP_159022184.1	Bacteroidetes/Chlorobi group
WP_159022601.1	Bacteroidetes/Chlorobi group
WP_015753462.1	Bacteroidetes/Chlorobi group
WP_076698799.1	Bacteroidetes/Chlorobi group
WP_147188231.1	Bacteroidetes/Chlorobi group
WP_117174121.1	Bacteroidetes/Chlorobi group
WP_122933550.1	Bacteroidetes/Chlorobi group
WP_246859002.1	Bacteroidetes/Chlorobi group
WP_034718102.1	Bacteroidetes/Chlorobi group
WP_100211940.1	Bacteroidetes/Chlorobi group
WP_228450754.1	Bacteroidetes/Chlorobi group
WP_240732581.1	Bacteroidetes/Chlorobi group
WP_214446076.1	Bacteroidetes/Chlorobi group
WP_139924826.1	Bacteroidetes/Chlorobi group
WP_238416633.1	Bacteroidetes/Chlorobi group
WP_167204841.1	Bacteroidetes/Chlorobi group
WP_143380534.1	Bacteroidetes/Chlorobi group
WP_236458111.1	Bacteroidetes/Chlorobi group
WP_230477540.1	Bacteroidetes/Chlorobi group
WP_013996221.1	Bacteroidetes/Chlorobi group
WP_178950322.1	Bacteroidetes/Chlorobi group
WP_138855564.1	Betaproteobacteria
WP_082219372.1	Betaproteobacteria
WP_174864432.1	Betaproteobacteria
WP_082797806.1	Betaproteobacteria
WP_083525397.1	Betaproteobacteria
WP_156894821.1	Betaproteobacteria
WP_137312678.1	Betaproteobacteria
WP_243490230.1	Betaproteobacteria
WP_067276543.1	Betaproteobacteria
WP_128356040.1	Betaproteobacteria
WP_102951780.1	Betaproteobacteria
WP_158649216.1	Betaproteobacteria
WP_109345002.1	Betaproteobacteria
WP_038492719.1	Betaproteobacteria
WP_259206293.1	Betaproteobacteria
WP_235104156.1	Betaproteobacteria
WP_082439591.1	Betaproteobacteria
WP_094031132.1	Betaproteobacteria
WP_041569579.1	Blastocatellia
WP_087861273.1	Chloroflexi
WP_129891397.1	Chloroflexi
WP_261891549.1	Cyanobacteria/Melainabacteria group
WP_041699179.1	Cyanobacteria/Melainabacteria group
WP_017288943.1	Cyanobacteria/Melainabacteria group
WP_015177083.1	Cyanobacteria/Melainabacteria group
WP_015182342.1	Cyanobacteria/Melainabacteria group
WP_230840251.1	Cyanobacteria/Melainabacteria group
WP_023174924.1	Cyanobacteria/Melainabacteria group
WP_198807691.1	Cyanobacteria/Melainabacteria group
WP_225892743.1	Cyanobacteria/Melainabacteria group
WP_096387869.1	Cyanobacteria/Melainabacteria group
WP_015227506.1	Cyanobacteria/Melainabacteria group
WP_218079941.1	Cyanobacteria/Melainabacteria group
WP_245395459.1	Cyanobacteria/Melainabacteria group
WP_011434091.1	Cyanobacteria/Melainabacteria group
WP_103137592.1	Cyanobacteria/Melainabacteria group
WP_041225955.1	Cyanobacteria/Melainabacteria group
WP_013325238.1	Cyanobacteria/Melainabacteria group
WP_096693744.1	Cyanobacteria/Melainabacteria group
WP_042154791.1	Cyanobacteria/Melainabacteria group
WP_041740278.1	Cyanobacteria/Melainabacteria group
WP_044290742.1	Cyanobacteria/Melainabacteria group
WP_015150228.1	Cyanobacteria/Melainabacteria group
WP_096591471.1	Cyanobacteria/Melainabacteria group
WP_011140683.1	Cyanobacteria/Melainabacteria group
WP_223049062.1	Cyanobacteria/Melainabacteria group
WP_168569078.1	Cyanobacteria/Melainabacteria group
WP_015957330.1	Cyanobacteria/Melainabacteria group
WP_009543939.1	Cyanobacteria/Melainabacteria group
WP_206263302.1	Cyanobacteria/Melainabacteria group
WP_179164595.1	Deinococcus-Thermus
WP_260561148.1	Deinococcus-Thermus
WP_017870510.1	Deinococcus-Thermus
WP_162145425.1	Deinococcus-Thermus
WP_013557809.1	Deinococcus-Thermus
WP_124868932.1	Deinococcus-Thermus
WP_124875202.1	Deinococcus-Thermus
WP_012694147.1	Deinococcus-Thermus
WP_245896005.1	Deinococcus-Thermus
WP_104989689.1	Deinococcus-Thermus
WP_013015138.1	Deinococcus-Thermus
WP_225476400.1	Deinococcus-Thermus
WP_013156930.1	Deinococcus-Thermus
WP_095979963.1	delta/epsilon subdivisions
WP_248353969.1	delta/epsilon subdivisions
WP_012831463.1	delta/epsilon subdivisions
WP_204221138.1	delta/epsilon subdivisions
WP_269041288.1	Other
WP_136919129.1	delta/epsilon subdivisions
WP_211367277.1	Bacillota
WP_207960705.1	Bacillota
WP_195158417.1	Bacillota
WP_067213869.1	Bacillota
WP_035771429.1	Bacillota
WP_071316829.1	Bacillota
WP_206658383.1	Bacillota
WP_213168386.1	Bacillota
WP_089531400.1	Bacillota
WP_012448396.1	Bacillota
WP_193739530.1	Bacillota
WP_057776730.1	Bacillota
WP_066415127.1	Bacillota
WP_066420586.1	Bacillota
WP_075529397.1	Bacillota
WP_170006212.1	Bacillota
WP_209461654.1	Bacillota
WP_078273660.1	Gammaproteobacteria
WP_208832993.1	Gammaproteobacteria
WP_011235226.1	Gammaproteobacteria
WP_144035365.1	Gammaproteobacteria
WP_094058877.1	Gammaproteobacteria
WP_038637435.1	Gammaproteobacteria
WP_158163598.1	Gammaproteobacteria
WP_083005153.1	Gammaproteobacteria
WP_114898147.1	Gammaproteobacteria
WP_126609660.1	Gammaproteobacteria
WP_126609677.1	Gammaproteobacteria
WP_127024770.1	Gammaproteobacteria
WP_254856814.1	Gammaproteobacteria
WP_228730001.1	Gammaproteobacteria
WP_233267474.1	Gammaproteobacteria
WP_173780723.1	Gammaproteobacteria
WP_210559712.1	Gammaproteobacteria
WP_014949731.1	Gammaproteobacteria
WP_022561910.1	Gammaproteobacteria
WP_197493394.1	Gammaproteobacteria
WP_011789706.1	Gammaproteobacteria
WP_068547745.1	Gammaproteobacteria
WP_041419808.1	Gammaproteobacteria
WP_012601185.1	Gammaproteobacteria
WP_160195567.1	Gammaproteobacteria
WP_158769306.1	Gammaproteobacteria
WP_228348650.1	Gammaproteobacteria
WP_228445353.1	Gammaproteobacteria
WP_080946978.1	Gammaproteobacteria
WP_203327200.1	Gammaproteobacteria
WP_240701678.1	Gammaproteobacteria
WP_109338658.1	Gammaproteobacteria
WP_226248363.1	Gammaproteobacteria
WP_105305355.1	Gammaproteobacteria
WP_105307036.1	Gammaproteobacteria
WP_115717996.1	Gammaproteobacteria
WP_108734911.1	Gammaproteobacteria
WP_263076496.1	Gammaproteobacteria
WP_263077153.1	Gammaproteobacteria
WP_010645186.1	Gammaproteobacteria
WP_152470105.1	Gammaproteobacteria
WP_198325245.1	Gammaproteobacteria
WP_003661030.1	Gammaproteobacteria
WP_088532759.1	Gammaproteobacteria
WP_144206733.1	Gammaproteobacteria
WP_261922145.1	Gammaproteobacteria
WP_087020691.1	Gammaproteobacteria
WP_042653086.1	Gammaproteobacteria
WP_193022744.1	Gammaproteobacteria
WP_153826570.1	Gammaproteobacteria
WP_168659606.1	Gammaproteobacteria
WP_240778921.1	Gammaproteobacteria
WP_011040961.1	Gammaproteobacteria
WP_039036823.1	Gammaproteobacteria
WP_082634828.1	Gammaproteobacteria
WP_251880718.1	Gammaproteobacteria
WP_230437122.1	Gammaproteobacteria
WP_012155796.1	Gammaproteobacteria
WP_082030699.1	Gammaproteobacteria
WP_231757909.1	Gammaproteobacteria
WP_150866501.1	Gammaproteobacteria
WP_132581948.1	Gammaproteobacteria
WP_013345801.1	Gammaproteobacteria
WP_011261753.1	Gammaproteobacteria
WP_062793949.1	Gammaproteobacteria
WP_033539981.1	Gammaproteobacteria
WP_062170939.1	Gammaproteobacteria
WP_088767622.1	Gammaproteobacteria
WP_238526956.1	Gammaproteobacteria
WP_106890928.1	Gammaproteobacteria
WP_069946377.1	Gammaproteobacteria
WP_182819204.1	Gammaproteobacteria
WP_129834545.1	Gammaproteobacteria
WP_199610777.1	Gammaproteobacteria
WP_252010483.1	Gammaproteobacteria
WP_263394639.1	Gammaproteobacteria
WP_071979067.1	Gammaproteobacteria
WP_081151441.1	Gammaproteobacteria
WP_213681849.1	Gammaproteobacteria
WP_058031716.1	Gammaproteobacteria
WP_158136626.1	Gammaproteobacteria
WP_151172902.1	Gammaproteobacteria
WP_083536351.1	Gammaproteobacteria
WP_171223984.1	Gemmatimonadetes
WP_015894108.1	Gemmatimonadetes
WP_026849641.1	Gemmatimonadetes
WP_025409829.1	Gemmatimonadetes
WP_237378054.1	Holophagae
WP_013626821.1	Planctomycetota
WP_201443464.1	Planctomycetota
WP_010040675.1	Planctomycetota
WP_152100440.1	Planctomycetota
WP_145129304.1	Planctomycetota
WP_164922509.1	Planctomycetota
WP_149110865.1	Planctomycetota
WP_145088203.1	Planctomycetota
WP_244949104.1	Planctomycetota
WP_246117755.1	Planctomycetota
WP_148595958.1	Planctomycetota
WP_068421857.1	Planctomycetota
WP_162660548.1	Planctomycetota
WP_145123490.1	Planctomycetota
WP_210405634.1	Planctomycetota
WP_246146385.1	Planctomycetota
WP_213499639.1	Planctomycetota
WP_197527064.1	Planctomycetota
WP_145105551.1	Planctomycetota
WP_197489088.1	Planctomycetota
WP_145416441.1	Planctomycetota
WP_083732318.1	Planctomycetota
WP_145244158.1	Planctomycetota
WP_145190583.1	Planctomycetota
WP_068129913.1	Planctomycetota
WP_231943802.1	Planctomycetota
WP_013565158.1	Planctomycetota
WP_206294360.1	Planctomycetota
WP_145354544.1	Planctomycetota
WP_197440509.1	Planctomycetota
WP_146679742.1	Planctomycetota
WP_197442647.1	Planctomycetota
WP_020964618.1	Spirochaetia
WP_029408921.1	Spirochaetia
WP_002677680.1	Spirochaetia
WP_264150639.1	Other
WP_069962803.1	Verrucomicrobia
WP_165200334.1	Verrucomicrobia
WP_240963766.1	Verrucomicrobia
WP_211630571.1	Verrucomicrobia
WP_211630572.1	Verrucomicrobia
WP_110169221.1	Vicinamibacteria
